# A transcription factor toggle switch determines differentiated epidermal cell identities in *Hydra*

**DOI:** 10.1101/2024.12.10.627691

**Authors:** Jaroslav Ferenc, Marylène Bonvin, Panagiotis Papasaikas, Jacqueline Ferralli, Clara Nuninger, Charisios D. Tsiairis

## Abstract

In *Hydra*, a simple cnidarian model, epithelio-muscular cells play a crucial role in shaping and maintaining the body architecture. These cells are continuously renewed as undifferentiated cells from the body’s mid-region get displaced toward the extremities, replacing shed, differentiated cells and adopting specific identities. This ongoing differentiation, coupled with the maintenance of distinct anatomical regions, provides an ideal system to explore the relationship between cell type specification and axial patterning. However, the molecular mechanisms governing epithelial cell identity in *Hydra* remain largely unknown. In this study, we describe a double-negative feedback loop between the transcription factors Zic4 and Gata3 that functions as a toggle switch to control epidermal cell fate. Zic4 is activated by Wnt signaling from the mouth organizer and triggers battery cell specification in tentacles. In contrast, Gata3 promotes basal disk cell identity at the aboral end. Functional analyses demonstrate that Zic4 and Gata3 are mutually antagonistic; suppression of one leads to the dominance of the other, and *vice versa*, resulting in ectopic cell specification. Notably, simultaneous knockdown of both factors rescues the phenotype, indicating that it is the balance between these transcription factors, rather than their absolute levels, that dictates cell identity. This study highlights the mechanisms by which distinct cellular identities are established at *Hydra* body termini and reveals how cell fate decisions are coordinated with axial patterning.
