## Supplementary File S2 for "A transcription factor toggle switch determines differentiated epidermal cell identities in *Hydra*"

### Sheet: sequences
GATA sequence coordinates:
>ref|NC_088975.1|:c38898843-38892419 Hydra vulgaris strain AEPx105 ecotype Laboratory strain chromosome 12, HydraT2T_105
>ref|NW_015441082.1|:625076-639936 Acropora digitifera unplaced genomic scaffold, Adig_1.1 DF970717.1, whole genome shotgun sequence
>ref|NW_027103562.1|:c2376965-2375465 Clytia hemisphaerica strain Z4C2 unplaced genomic scaffold, Clytia hemisphaerica genome assembly, whole genome shotgun sequence
>ref|NW_018388402.1|:c104520-79698 Exaiptasia diaphana isolate CC7 unplaced genomic scaffold, Aiptasia genome 1.1 scaffold99, whole genome shotgun sequence
>ref|NC_079882.1|:26342199-26343699 Hydractinia symbiolongicarpus strain clone_291-10 chromosome 8, HSymV2.1, whole genome shotgun sequence
>ref|NC_064043.1|:c5924962-5903029 Nematostella vectensis chromosome 10, jaNemVect1.1, whole genome shotgun sequence
>ref|NW_018150154.1|:1354006-1371117 Orbicella faveolata isolate FL unplaced genomic scaffold, ofav_dov_v1 Sc7jCM8_551, whole genome shotgun sequence
>ref|NW_020846804.1|:c478275-463429 Pocillopora damicornis isolate RSMAS unplaced genomic scaffold, ASM370409v1 SczhEnG_4106, whole genome shotgun sequence
>ref|NW_027019306.1|:c7083235-7057472 Rhopilema esculentum isolate edhc-2017 unplaced genomic scaffold, ASM1307630v1 ScUbCFx_1662;HRSCAF=1854, whole genome shotgun sequence
>ref|NW_019217821.1|:c783969-769973 Stylophora pistillata isolate CSM Monaco unplaced genomic scaffold, Stylophora pistillata v1 Spis.scaffold38, whole genome shotgun sequence
ZIC sequence coordinates:
>ref|NC_088965.1|:c43045601-43047101 Hydra vulgaris strain AEPx105 ecotype Laboratory strain chromosome 02, HydraT2T_105
>ref|NW_015441844.1|:25815-27315 Acropora digitifera unplaced genomic scaffold, Adig_1.1 DF971479.1, whole genome shotgun sequence
>ref|NW_027103694.1|:43095-45915 Clytia hemisphaerica strain Z4C2 unplaced genomic scaffold, Clytia hemisphaerica genome assembly, whole genome shotgun sequence
>ref|NW_018384334.1|:c363806-362306 Exaiptasia diaphana isolate CC7 unplaced genomic scaffold, Aiptasia genome 1.1 scaffold121, whole genome shotgun sequence
>ref|NC_079884.1|:c9585983-9584483 Hydractinia symbiolongicarpus strain clone_291-10 chromosome 10, HSymV2.1, whole genome shotgun sequence
>ref|NC_064039.1|:c3744233-3742733 Nematostella vectensis chromosome 6, jaNemVect1.1, whole genome shotgun sequence
>ref|NW_018148829.1|:1768688-1770188 Orbicella faveolata isolate FL unplaced genomic scaffold, ofav_dov_v1 Sc7jCM8_1483, whole genome shotgun sequence
>ref|NW_020844573.1|:192396-193896 Pocillopora damicornis isolate RSMAS unplaced genomic scaffold, ASM370409v1 SczhEnG_2085, whole genome shotgun sequence
>ref|NW_027020228.1|:2588270-2589770 Rhopilema esculentum isolate edhc-2017 unplaced genomic scaffold, ASM1307630v1 ScUbCFx_979;HRSCAF=1098, whole genome shotgun sequence
>ref|NW_019217855.1|:c724354-722854 Stylophora pistillata isolate CSM Monaco unplaced genomic scaffold, Stylophora pistillata v1 Spis.scaffold72, whole genome shotgun sequence

### Sheet: TSScoordinates
Rhopilema-escu-GATA	Pocillopora-dami-GATA	Exaiptasia_diaph_GATA	Nematostella_vect_GATA	Orbicella_faveo_GATA	Acropora_digi_GATA	Stylophora_pisti_GATA	Clytia_hemi_ZIC
X3= 1501	X7=1501	X2=1501	X11=1501	X6=1501	X8=1501	X7=1501	X1=1501
X1=25388	X9=1522	X5=16043	X7=8040	X4=6269	X4=3855	X6=3818	X2=2820
X2=25764	X2=3749	X7=16859	X6=8147	X5=8612	X7=5948	X8=4195
	X8=4170	X6=18210	X9=11191	X3=8906	X3=6260	X4=4300
	X6=6178	X1=22181	X3=15180	X1&7=11402	X11=6278	X1&9=8251
	X4=11262	X8-9=22185	X12=16206	X2=17112	X9=8338	X3=11408
	X3=12205	X3=24823	X1-2&4-5&13-14=17650		X2=9238	X2=12247
	X5=14847		X8&10=21934		X1=12065	X5=13997
					X10=12143
					X5&6=14514
					X12=14861

### Sheet: GATAonZIC
Species_Isoform	start	end	absScore	strand	ID	TF	siteSeqs	start_dist_from_TSS
Hydra	226	233	9.12156	+	MA0037.3	GATA3	CGATAAAA	-1275
Hydra	291	298	7.05135	+	MA0037.3	GATA3	AGATTACC	-1210
Hydra	345	352	10.2053	+	MA0037.3	GATA3	AGATAATA	-1156
Hydra	366	373	10.2694	+	MA0037.3	GATA3	AGATAAAA	-1135
Hydra	391	398	5.39004	+	MA0037.3	GATA3	AGATTGGA	-1110
Hydra	916	923	6.82411	+	MA0037.3	GATA3	AGATTAAA	-585
Hydra	1026	1033	5.15009	+	MA0037.3	GATA3	TGATATTA	-475
Hydra	1195	1202	4.20472	+	MA0037.3	GATA3	AGATTAAT	-306
Hydra	1361	1368	4.50309	+	MA0037.3	GATA3	TGATTGGA	-140
Hydra	236	243	12.3218	-	MA0037.3	GATA3	AGATAAGA	-1265
Hydra	453	460	6.75998	-	MA0037.3	GATA3	AGATTATA	-1048
Hydra	521	528	7.49409	-	MA0037.3	GATA3	AGATATCA	-980
Hydra	997	1004	4.93549	-	MA0037.3	GATA3	AGATATAC	-504
Acropora	479	486	6.60713	+	MA0037.3	GATA3	TGATATCA	-1022
Acropora	606	613	5.06809	+	MA0037.3	GATA3	CGATAGGT	-895
Acropora	901	908	10.5145	+	MA0037.3	GATA3	CGATAACA	-600
Acropora	701	708	9.10375	-	MA0037.3	GATA3	AGATAAAC	-800
Acropora	828	835	9.38247	-	MA0037.3	GATA3	TGATAAAA	-673
Acropora	935	942	6.82411	-	MA0037.3	GATA3	AGATTAAA	-566
Acropora	1341	1348	5.54016	-	MA0037.3	GATA3	TGATTAAG	-160
Clytia_X1	21	28	9.80829	+	MA0037.3	GATA3	AGATAATG	-1480
Clytia_X1	34	41	6.69895	+	MA0037.3	GATA3	TGATAATT	-1467
Clytia_X1	325	332	6.71886	+	MA0037.3	GATA3	AGATAGTA	-1176
Clytia_X1	335	342	5.43491	+	MA0037.3	GATA3	TGATAGTG	-1166
Clytia_X1	1121	1128	6.89195	+	MA0037.3	GATA3	TGATAGCG	-380
Clytia_X1	76	83	5.27924	-	MA0037.3	GATA3	CGATTAAG	-1425
Clytia_X1	228	235	5.43491	-	MA0037.3	GATA3	TGATAGTG	-1273
Clytia_X1	383	390	7.77891	-	MA0037.3	GATA3	AGATAGCG	-1118
Clytia_X1	842	849	4.24217	-	MA0037.3	GATA3	CGATTGGA	-659
Clytia_X1	903	910	4.71068	-	MA0037.3	GATA3	TGATTACT	-598
Clytia_X1	1172	1179	9.38247	-	MA0037.3	GATA3	TGATAAAA	-329
Clytia_X1	1291	1298	11.0378	-	MA0037.3	GATA3	TGATAAGG	-210
Clytia_X2	388	395	7.09708	+	MA0037.3	GATA3	AGATATCG	-1113
Clytia_X2	458	465	11.4348	+	MA0037.3	GATA3	TGATAAGA	-1043
Clytia_X2	529	536	11.4348	+	MA0037.3	GATA3	TGATAAGA	-972
Clytia_X2	762	769	5.54016	+	MA0037.3	GATA3	TGATTAAG	-739
Clytia_X2	825	832	9.05743	+	MA0037.3	GATA3	CGATAATA	-676
Clytia_X2	917	924	5.39004	+	MA0037.3	GATA3	AGATTGGA	-584
Clytia_X2	195	202	8.21703	-	MA0037.3	GATA3	AGATTACA	-1306
Clytia_X2	481	488	11.4348	-	MA0037.3	GATA3	TGATAAGA	-1020
Clytia_X2	594	601	5.15009	-	MA0037.3	GATA3	TGATATTA	-907
Clytia_X2	624	631	7.65003	-	MA0037.3	GATA3	AGATAAAT	-877
Clytia_X2	751	758	6.86957	-	MA0037.3	GATA3	TGATATGG	-750
Clytia_X2	906	913	7.95588	-	MA0037.3	GATA3	CGATAAAC	-595
Clytia_X2	1171	1178	11.6623	-	MA0037.3	GATA3	AGATAACA	-330
Exaiptasia	236	243	8.92134	+	MA0037.3	GATA3	TGATAATG	-1265
Exaiptasia	264	271	6.69895	+	MA0037.3	GATA3	TGATAATT	-1237
Exaiptasia	290	297	8.72456	+	MA0037.3	GATA3	CGATAAAG	-1211
Exaiptasia	348	355	7.98952	+	MA0037.3	GATA3	TGATTAGA	-1153
Exaiptasia	493	500	12.3218	+	MA0037.3	GATA3	AGATAAGA	-1008
Exaiptasia	533	540	5.61732	+	MA0037.3	GATA3	AGATAGAC	-968
Exaiptasia	952	959	6.60713	+	MA0037.3	GATA3	TGATATCA	-549
Exaiptasia	1035	1042	7.77891	+	MA0037.3	GATA3	AGATAGCG	-466
Exaiptasia	1249	1256	4.87136	+	MA0037.3	GATA3	AGATATTC	-252
Exaiptasia	1353	1360	7.95588	+	MA0037.3	GATA3	CGATAAAC	-148
Exaiptasia	406	413	6.76308	-	MA0037.3	GATA3	TGATAAAT	-1095
Exaiptasia	768	775	4.70822	-	MA0037.3	GATA3	AGATTTGA	-733
Exaiptasia	1256	1263	4.81722	-	MA0037.3	GATA3	TGATATAG	-245
Hydractinia	126	133	5.93716	+	MA0037.3	GATA3	TGATTAAA	-1375
Hydractinia	220	227	4.64718	+	MA0037.3	GATA3	TGATATGT	-1281
Hydractinia	252	259	4.45208	+	MA0037.3	GATA3	AGATACTA	-1249
Hydractinia	492	499	6.82411	+	MA0037.3	GATA3	AGATTAAA	-1009
Hydractinia	528	535	5.83191	+	MA0037.3	GATA3	TGATAGTA	-973
Hydractinia	890	897	4.87469	+	MA0037.3	GATA3	AGATATCT	-611
Hydractinia	1009	1016	4.04877	+	MA0037.3	GATA3	AGATTTCA	-492
Hydractinia	670	677	10.2694	-	MA0037.3	GATA3	AGATAAAA	-831
Hydractinia	849	856	7.65003	-	MA0037.3	GATA3	AGATAAAT	-652
Hydractinia	1270	1277	9.80829	-	MA0037.3	GATA3	AGATAATG	-231
Hydractinia	1332	1339	7.66967	-	MA0037.3	GATA3	AGATAGGC	-169
Hydractinia	1378	1385	8.92134	-	MA0037.3	GATA3	TGATAATG	-123
Hydractinia	1444	1451	5.89604	-	MA0037.3	GATA3	TGATAGAA	-57
Nematostella	14	21	8.2168	+	MA0037.3	GATA3	TGATAAAC	-1487
Nematostella	50	57	7.5859	+	MA0037.3	GATA3	AGATAATT	-1451
Nematostella	125	132	6.69895	+	MA0037.3	GATA3	TGATAATT	-1376
Nematostella	261	268	11.9248	+	MA0037.3	GATA3	AGATAAGG	-1240
Nematostella	439	446	6.32186	+	MA0037.3	GATA3	AGATAGTG	-1062
Nematostella	788	795	5.15009	+	MA0037.3	GATA3	TGATATTA	-713
Nematostella	845	852	4.45208	+	MA0037.3	GATA3	AGATACTA	-656
Nematostella	1272	1279	6.25707	+	MA0037.3	GATA3	AGATTAGT	-229
Nematostella	55	62	7.65003	-	MA0037.3	GATA3	AGATAAAT	-1446
Nematostella	345	352	7.95588	-	MA0037.3	GATA3	CGATAAAC	-1156
Nematostella	353	360	4.3336	-	MA0037.3	GATA3	AGATTGCG	-1148
Nematostella	1329	1336	8.15599	-	MA0037.3	GATA3	TGATAACT	-172
Orbicella	27	34	12.3218	+	MA0037.3	GATA3	AGATAAGA	-1474
Orbicella	669	676	7.26657	+	MA0037.3	GATA3	TGATATGA	-832
Orbicella	1126	1133	9.87242	+	MA0037.3	GATA3	AGATAAAG	-375
Orbicella	1462	1469	4.38626	+	MA0037.3	GATA3	CGATATGT	-39
Orbicella	415	422	9.60971	-	MA0037.3	GATA3	TGATAACC	-1086
Orbicella	477	484	4.77148	-	MA0037.3	GATA3	TGATTAAC	-1024
Orbicella	487	494	7.09708	-	MA0037.3	GATA3	AGATATCG	-1014
Orbicella	592	599	5.23812	-	MA0037.3	GATA3	CGATAGAG	-909
Orbicella	647	654	4.1636	-	MA0037.3	GATA3	AGATAGAT	-854
Orbicella	848	855	6.82411	-	MA0037.3	GATA3	AGATTAAA	-653
Orbicella	853	860	8.87647	-	MA0037.3	GATA3	AGATTAGA	-648
Orbicella	1170	1177	8.15353	-	MA0037.3	GATA3	AGATATGA	-331
Pocillopora	431	438	4.66623	+	MA0037.3	GATA3	TGATAGTC	-1070
Pocillopora	533	540	4.70822	+	MA0037.3	GATA3	AGATTTGA	-968
Pocillopora	676	683	5.47603	+	MA0037.3	GATA3	TGATTATG	-825
Pocillopora	762	769	4.04877	+	MA0037.3	GATA3	AGATTTCA	-739
Pocillopora	791	798	4.1636	+	MA0037.3	GATA3	AGATAGAT	-710
Pocillopora	803	810	9.31834	+	MA0037.3	GATA3	TGATAATA	-698
Pocillopora	1206	1213	10.5145	+	MA0037.3	GATA3	CGATAACA	-295
Pocillopora	1350	1357	6.12328	+	MA0037.3	GATA3	TGATAGCC	-151
Pocillopora	294	301	7.9484	-	MA0037.3	GATA3	TGATAGGA	-1207
Pocillopora	407	414	5.21422	-	MA0037.3	GATA3	TGATATAA	-1094
Pocillopora	525	532	5.49904	-	MA0037.3	GATA3	TGATAGAG	-976
Pocillopora	592	599	9.05743	-	MA0037.3	GATA3	CGATAATA	-909
Pocillopora	806	813	4.88917	-	MA0037.3	GATA3	CGATATTA	-695
Pocillopora	811	818	5.68161	-	MA0037.3	GATA3	TGATACGA	-690
Pocillopora	1141	1148	9.38247	-	MA0037.3	GATA3	TGATAAAA	-360
Pocillopora	1240	1247	6.75998	-	MA0037.3	GATA3	AGATTATA	-261
Pocillopora	1377	1384	10.1175	-	MA0037.3	GATA3	CGATAACG	-124
Rhopilema	63	70	6.76308	+	MA0037.3	GATA3	TGATAAAT	-1438
Rhopilema	337	344	7.26657	+	MA0037.3	GATA3	TGATATGA	-1164
Rhopilema	580	587	4.14059	+	MA0037.3	GATA3	AGATTATT	-921
Rhopilema	1370	1377	4.10608	+	MA0037.3	GATA3	TGATTGGG	-131
Rhopilema	87	94	6.03704	-	MA0037.3	GATA3	AGATATTA	-1414
Rhopilema	284	291	8.81543	-	MA0037.3	GATA3	TGATAAGT	-1217
Rhopilema	663	670	10.2694	-	MA0037.3	GATA3	AGATAAAA	-838
Rhopilema	783	790	6.36298	-	MA0037.3	GATA3	AGATTATG	-718
Rhopilema	852	859	9.80829	-	MA0037.3	GATA3	AGATAATG	-649
Rhopilema	942	949	10.2694	-	MA0037.3	GATA3	AGATAAAA	-559
Rhopilema	1000	1007	10.2694	-	MA0037.3	GATA3	AGATAAAA	-501
Rhopilema	1059	1066	9.70238	-	MA0037.3	GATA3	AGATAAGT	-442
Rhopilema	1169	1176	6.03704	-	MA0037.3	GATA3	AGATATTA	-332
Rhopilema	1399	1406	8.21703	-	MA0037.3	GATA3	AGATTACA	-102
Stylophora	295	302	8.81543	+	MA0037.3	GATA3	TGATAAGT	-1206
Stylophora	917	924	8.87647	+	MA0037.3	GATA3	AGATTAGA	-584
Stylophora	1055	1062	5.47603	+	MA0037.3	GATA3	TGATTATG	-446
Stylophora	1175	1182	4.04877	+	MA0037.3	GATA3	AGATTTCA	-326
Stylophora	1204	1211	4.1636	+	MA0037.3	GATA3	AGATAGAT	-297
Stylophora	1219	1226	4.62517	+	MA0037.3	GATA3	TGATACCG	-282
Stylophora	65	72	5.47603	-	MA0037.3	GATA3	TGATTATG	-1436
Stylophora	252	259	6.50216	-	MA0037.3	GATA3	CGATAAAT	-1249
Stylophora	674	681	7.9484	-	MA0037.3	GATA3	TGATAGGA	-827
Stylophora	884	891	4.64718	-	MA0037.3	GATA3	TGATATGT	-617

### Sheet: ZIConGATA
Species_Isoform	start	end	absScore	strand	ID	TF	siteSeqs	start_dist_from_TSS
Hydra_X1	16	30	5.41355	+	MA0751.1	ZIC4	CCACCCCCTCTGCTC	-1485
Hydra_X1	225	239	6.42631	+	MA0751.1	ZIC4	TTCCACCCGTAGAGT	-1276
Acropora_X4	345	359	6.98895	-	MA0751.1	ZIC4	AGAACCCTGCTGTTT	-1156
Acropora_X7	145	159	5.17138	-	MA0751.1	ZIC4	GCATTCCCGCGGCTC	-1356
Acropora_X7	942	956	4.55122	-	MA0751.1	ZIC4	GCCCACCTACAGTAG	-559
Acropora_X3	630	644	4.55122	-	MA0751.1	ZIC4	GCCCACCTACAGTAG	-871
Acropora_X11	612	626	4.55122	-	MA0751.1	ZIC4	GCCCACCTACAGTAG	-889
Acropora_X9	60	74	8.40121	+	MA0751.1	ZIC4	AGCTCCCTGTCGCGC	-1441
Acropora_X9	1389	1403	6.29105	+	MA0751.1	ZIC4	GACACCATGTGGTCC	-112
Acropora_X9	138	152	10.9071	-	MA0751.1	ZIC4	AACCTCCTGTAGTGA	-1363
Acropora_X9	1336	1350	5.71517	-	MA0751.1	ZIC4	GCCAACCTTCTGCGC	-165
Acropora_X9	1388	1402	6.77445	-	MA0751.1	ZIC4	GACCACATGGTGTCC	-113
Acropora_X2	489	503	6.29105	+	MA0751.1	ZIC4	GACACCATGTGGTCC	-1012
Acropora_X2	436	450	5.71517	-	MA0751.1	ZIC4	GCCAACCTTCTGCGC	-1065
Acropora_X2	488	502	6.77445	-	MA0751.1	ZIC4	GACCACATGGTGTCC	-1013
Acropora_X1	1169	1183	3.91054	-	MA0751.1	ZIC4	GCTCACATACTGCGC	-332
Acropora_X10	1091	1105	3.91054	-	MA0751.1	ZIC4	GCTCACATACTGCGC	-410
Acropora_X5&6	730	744	4.24237	+	MA0751.1	ZIC4	GCGCGCCTGTCGGGA	-771
Acropora_X5&6	114	128	11.0743	-	MA0751.1	ZIC4	TCCCACCTGCAGTTA	-1387
Acropora_X5&6	1066	1080	12.0373	-	MA0751.1	ZIC4	TACAACCCGTTGCGT	-435
Acropora_X12	383	397	4.24237	+	MA0751.1	ZIC4	GCGCGCCTGTCGGGA	-1118
Acropora_X12	719	733	12.0373	-	MA0751.1	ZIC4	TACAACCCGTTGCGT	-782
Acropora_X12	1426	1440	6.084	-	MA0751.1	ZIC4	AACCCCACGATGAGC	-75
Acropora_X12	1428	1442	5.60179	-	MA0751.1	ZIC4	TAAACCCCACGATGA	-73
Acropora_X12	1452	1466	4.8821	-	MA0751.1	ZIC4	ACCTGCCTGTTGAGT	-49
Exaiptasia_X5	763	777	5.79366	+	MA0751.1	ZIC4	GAAACCCCGCCTTGA	-738
Exaiptasia_X6	370	384	9.71886	-	MA0751.1	ZIC4	AAACCCCTGGTGAGA	-1131
Hydractinia	335	349	5.11081	+	MA0751.1	ZIC4	AACCTCCTGCAGAAA	-1166
Nematostella_X11	373	387	8.36978	-	MA0751.1	ZIC4	CGCGTCCCGTTGCGA	-1128
Nematostella_X11	454	468	7.17997	-	MA0751.1	ZIC4	CAGCCCCTGCAGTCC	-1047
Nematostella_X7	421	435	4.61372	-	MA0751.1	ZIC4	GCGCCCCTGTTTCGC	-1080
Nematostella_X7	1327	1341	7.25045	-	MA0751.1	ZIC4	GGCAGCCCGCTAGGC	-174
Nematostella_X6	314	328	4.61372	-	MA0751.1	ZIC4	GCGCCCCTGTTTCGC	-1187
Nematostella_X6	1220	1234	7.25045	-	MA0751.1	ZIC4	GGCAGCCCGCTAGGC	-281
Nematostella_X9	759	773	11.3058	-	MA0751.1	ZIC4	TGCTCCCCGCGGCTA	-742
Nematostella_X3	822	836	4.60895	+	MA0751.1	ZIC4	TAACACACACGGTTT	-679
Nematostella_X3	286	300	4.18841	-	MA0751.1	ZIC4	CACCCCATATCGCCC	-1215
Nematostella_X12	1112	1126	5.21143	+	MA0751.1	ZIC4	GCCGCCCCGGTGTAT	-389
Nematostella_X1-2&4-5&13-14	383	397	3.95622	+	MA0751.1	ZIC4	CGACGCCCGGCGTTA	-1118
Nematostella_X1-2&4-5&13-14	154	168	6.50802	-	MA0751.1	ZIC4	TGCGCCCTGTCGCCC	-1347
Nematostella_X1-2&4-5&13-14	281	295	14.6518	-	MA0751.1	ZIC4	TAACCCCCGTTGAGC	-1220
Nematostella_X8&10	370	384	9.31334	+	MA0751.1	ZIC4	GCCCACCTACCGCTA	-1131
Nematostella_X8&10	748	762	6.6596	+	MA0751.1	ZIC4	GACAGCCTGGCGCGT	-753
Nematostella_X8&10	440	454	3.90315	-	MA0751.1	ZIC4	TAATCCCTGGCGCTC	-1061
Nematostella_X8&10	959	973	4.17348	-	MA0751.1	ZIC4	GACCGCCCCCTTAGC	-542
Orbicella_X6	543	557	6.39468	+	MA0751.1	ZIC4	GACCACCTTCGGGCC	-958
Orbicella_X6	270	284	3.94976	-	MA0751.1	ZIC4	GCAAACCCGCAATGA	-1231
Orbicella_X6	659	673	4.01762	-	MA0751.1	ZIC4	ACCACCCCGTTAATA	-842
Orbicella_X5	142	156	7.35388	+	MA0751.1	ZIC4	TGCCCCCTTTTGATT	-1359
Orbicella_X5	1000	1014	5.66768	+	MA0751.1	ZIC4	GAACTCATGTGGAGA	-501
Orbicella_X3	706	720	5.66768	+	MA0751.1	ZIC4	GAACTCATGTGGAGA	-795
Orbicella_X2	1311	1325	3.79691	+	MA0751.1	ZIC4	GGCTCCTCGCAGCTC	-190
Pocillopora_X2	378	392	6.70038	+	MA0751.1	ZIC4	GCCCCCCTTCCGATT	-1123
Pocillopora_X2	1239	1253	9.86514	+	MA0751.1	ZIC4	GAACCCATGCAGCGA	-262
Pocillopora_X8	818	832	9.86514	+	MA0751.1	ZIC4	GAACCCATGCAGCGA	-683
Pocillopora_X6	778	792	11.731	-	MA0751.1	ZIC4	GCCCACCTATGGTGA	-723
Pocillopora_X3	1372	1386	8.95697	+	MA0751.1	ZIC4	TAACCCCCGTTACTC	-129
Pocillopora_X5	529	543	4.00974	-	MA0751.1	ZIC4	CGCCCCACGCTATCG	-972
Pocillopora_X5	774	788	7.35059	-	MA0751.1	ZIC4	TGCCGCACGCTGATT	-727
Pocillopora_X5	899	913	5.69531	-	MA0751.1	ZIC4	AACGTCCCATTGAGT	-602
Rhopilema_X3	864	878	4.85957	+	MA0751.1	ZIC4	TGACACCCATGATGT	-637
Rhopilema_X1	1148	1162	6.08515	+	MA0751.1	ZIC4	GCCACCCTGGCGATA	-353
Rhopilema_X2	772	786	6.08515	+	MA0751.1	ZIC4	GCCACCCTGGCGATA	-729
Stylophora_X7	120	134	4.87466	+	MA0751.1	ZIC4	GAAACCATGGTGTGT	-1381
Stylophora_X7	1130	1144	5.28369	-	MA0751.1	ZIC4	GCAATCCCATTGTGT	-371
Stylophora_X6	1150	1164	10.7197	+	MA0751.1	ZIC4	GAACCCATGCGGCGA	-351
Stylophora_X8	773	787	10.7197	+	MA0751.1	ZIC4	GAACCCATGCGGCGA	-728
Stylophora_X4	668	682	10.7197	+	MA0751.1	ZIC4	GAACCCATGCGGCGA	-833
Stylophora_X1&9	144	158	8.68327	+	MA0751.1	ZIC4	AGCTCCCTGTAGCGC	-1357
Stylophora_X1&9	222	236	10.6269	-	MA0751.1	ZIC4	AACCTCCTGGTGTGA	-1279
Stylophora_X2	742	756	4.08567	+	MA0751.1	ZIC4	CAACACCTTTGGTGT	-759
Stylophora_X2	1354	1368	9.43449	+	MA0751.1	ZIC4	TAACCCCCGTTATTC	-147
Stylophora_X2	1010	1024	4.38805	-	MA0751.1	ZIC4	GCTCACATACTGTGC	-491
Stylophora_X5	745	759	5.31428	-	MA0751.1	ZIC4	CCCCACCTGGAGTTG	-756
Stylophora_X5	747	761	4.77054	-	MA0751.1	ZIC4	TGCCCCACCTGGAGT	-754
Stylophora_X5	1076	1090	5.18999	-	MA0751.1	ZIC4	GGATTCCTGCAGAGT	-425
Stylophora_X5	1379	1393	6.53979	-	MA0751.1	ZIC4	CACCCCACGCTATCA	-122
